# *C. elegans* epicuticlins define specific compartments in the apical extracellular matrix and function in wound repair

**DOI:** 10.1101/2024.01.12.575393

**Authors:** Murugesan Pooranachithra, Erin M. Jyo, Andreas M. Ernst, Andrew D. Chisholm

## Abstract

The apical extracellular matrix (aECM) of external epithelia often contains lipid-rich outer layers that contribute to permeability barrier function. The external aECM of nematode is known as the cuticle and contains an external lipid-rich layer, the epicuticle. Epicuticlins are a family of tandem repeat proteins originally identified as components of the insoluble fraction of the cuticular aECM and thought to localize in or near epicuticle. However, there has been little *in vivo* analysis of epicuticlins. Here, we report the localization analysis of the three *C. elegans* epicuticlins (EPIC proteins) using fluorescent protein knock-ins to visualize endogenously expressed proteins, and further examine their *in vivo* function using genetic null mutants. By TIRF microscopy, we find that EPIC-1 and EPIC-2 localize to the surface of the cuticle in larval and adult stages in close proximity to the outer lipid layer. EPIC-1 and EPIC-2 also localize to interfacial cuticles and adult-specific cuticle struts. EPIC-3 expression is restricted to the stress-induced dauer stage, where it localizes to interfacial aECM in the buccal cavity. Strikingly, skin wounding in the adult induces *epic-3* expression, and EPIC-3::mNG localizes to wound scars. Null mutants lacking one, two, or all three EPIC proteins display reduced survival after skin wounding yet are viable with low penetrance defects in epidermal morphogenesis. Our results suggest EPIC proteins define specific aECM compartments and have roles in wound repair.

**Highlights:**

- *C. elegans* epicuticlin (EPIC) proteins localize to specific regions in cortical and interfacial cuticle
- Epicuticlins colocalize with BLI collagens in struts in adult cuticle
- EPIC-3 is normally expressed in dauer stage and upregulated by skin wounding
- Mutants lacking all three epicuticlins are viable and show reduced survival after skin wounding
