## Supplemental File 1 for "*C. elegans* epicuticlins define specific compartments in the apical extracellular matrix and function in wound repair"

### Sheet: Summary
Pooranachithra et al Supplementary File tables
S1. Strains and genotypes
S2. Primers used
S3. Alleles and crRNAs for CRISPR

### Sheet: S1_Strains
Strain	Genotype	Origin	Notes
CZ27940	wrmScarlet::bli-1(ju1807) II	J. Adams
CZ28797	epic-2(tm7045) IV	J. Adams	3x o/c from FX07045
CZ28864	epic-1(gk961616) IV	J. Adams	2x o/c from VC40784
CZ28898	bli-2::halotag(syb4687) II; epic-1::mNG(syb4990) IV	E. Jyo
CZ29069	bli-1(ju1395) II; epic-1::mNG(syb4990) IV	R. Iwazaki
CZ29234	epic-1(gk961616) epic-2(tm7045) IV	M. Pooranachithra
CZ29311	bli-1(ju1395) II; epic-2::mNG(syb5095) IV	M. Pooranachithra
CZ29312	bli-2(ju1380) II; epic-2::mNG(syb5095) IV	M. Pooranachithra
CZ29316	epic-2::mNG(syb5095) epic-1(gk961616) IV	M. Pooranachithra
CZ29317	epic-1::mNG (syb4990) epic-2(tm7045) IV	M. Pooranachithra
CZ29327	epic-1(ju1930) IV	M. Pooranachithra
CZ29557	epic-1(ju1930) epic-2(tm7045) IV	M. Pooranachithra
CZ29827	epic-2::mNG(syb5095) IV	M. Pooranachithra	2x o/c from PHX5095
CZ29840	agmo-1(e3016) III; epic-1::mNG(syb4990) IV	M. Pooranachithra
CZ29944	wrmscarlet::bli-1 (ju1807) II; epic-1::mNG (syb4990) IV	M. Pooranachithra
CZ29969	epic-1::mNG(syb4990) IV; gmap-1(ulb13) X	M. Pooranachithra
CZ30002	epic-2&epic-3(ju2003) IV	M. Pooranachithra
CZ30192	epic-1(ju1930) epic-2&3(ju2003) IV	M. Pooranachithra
CZ30198	epic-1(ju1930) epic-2::mNG(syb5095) IV	M. Pooranachithra
OQ192	gmap-1(ulb13) X	P. Laurent lab
PHX4990	epic-1::mNG(syb4990) IV	SunyBiotech
PHX5095	epic-2::mNG(syb5095) IV	SunyBiotech
PHX7470	epic-3::mNG (syb7470) IV	SunyBiotech

### Sheet: S2_Primers
Primer #	Target Gene	Primer Sequence	Allele covered
SD20516	epic-1		gk961616/ju1930/ju1931
SD20517		aaaacttgtggcagtgagat	gk961616/ju1930/ju1931
SD20518	epic-2	ATGGCCAGTAAGACCACTGT	tm7045
SD20519		CGGAGGAGCACAGGTCGTTG	tm7045
SD20520		CTCAACTGGAGCGTCGGCTG	tm7045
SD20527	epic-2&3	gtcggttggaaatggaagaagcagc	ju2003
SD20532		tgcgcgaaatattgtgcgtgagacacaaaggtcac	ju2003
SD20533		gcgagcgttagcaacgctatttatggttattaggc	ju2003
SD20471	gmap-1	ctgatatgttgtttgggataaagtttgatttcaag	ulb13
SD20472		tgtaaattttgttggttttacccggtcgtccactg	ulb13
SD20513		caactgattgggtcgccgggtagagcaatgtctcg	ulb13
SD20372	epic-1 cDNA	GAGAATAATCATTGTTGCTGGTCTTATCGC	ju1930/gk961616
SD20373		CGTAAGAGTTTTGTGCTTGTCTTTTAGATCTG	ju1930/gk961616
SD20369	epic-2 cDNA	GGTGTTTGTATTCCTCTCCATCGTTGCCAT	tm7045
SD20370		CTGGGGCTTGTTCTACTGGAGCGTCG	tm7045
SD20371		GGCTGGAGCAGCTGGAGCTGGGGCGGCAGA	tm7045
SD20374	epic-3 cDNA	GCTTGTTGGCTGTGTGACTGCTGCT	ju2003
SD20375		CAGCAGTCTTGGATCCTCCCGAGTT	ju2003
SD20484	epic-3 mNG	GATACCAAGTCCACCGTACC	syb7470
SD20486		ggctaactttgtcgatttgc	syb7470
SD20487		gacggaaaacctttatcattg	syb7470

### Sheet: S3_alleles and crRNAs
Gene	Deletion	Size	Flankin sequences
epic-1	ju1930	1187 bp	ATGAGAATAATCATTGTTGCTGGTCTTA
			CCCAGCTCAAGACGCTGGGTACAGAGCCTAA
epic-2&3	ju2003	3335 bp	cATGAAGGTGTTTGTATTCCTCTCCATCGTTGCCATC
			tcaagtatttaggtcatcaaacatttcgaaaaaacaaatattttcataagta
CRISPR crRNA sequences
	Name	Gene Target	Sequence
	crPM1_epic-2_crRNA1	epic-2	GCTGCTCCAGATGTTGAGTG
	crPM2_epic-3_crRNA1	epic-3	GCTGTGACTGTGGAAAACTC
	crPM3_epic-1_crRNA1	epic-1	TGTTGCTGGTCTTATCGCCT
	crPM4_epic-1_crRNA2	epic-1	TCAGGAAGAGACAGCTCCAG
	crPM5_epic-2_crRNA2	epic-2	ACCGTAGCGAGAAGAAGCGA
	crPM6_epic-3_crRNA2	epic-3	TGACCTAAATACTTGAGAAC
